# Bridging functional annotation gaps in non-model plant genes with AlphaFold, DeepFRI and small molecule docking

**DOI:** 10.1101/2021.12.22.473925

**Authors:** Georgie Stephan, Benjamin Dugdale, Pradeep Deo, Rob Harding, James Dale, Paul Visendi

## Abstract

**Background:** Functional annotation assigns descriptive biological meaning to genetic sequences. Limited availability of manually curated or experimentally validated plant genes from a diverse range of taxa poses a significant challenge for functional annotation in non-model organisms. Accurate computational approaches are required. We argue that recent breakthroughs in deep learning have the potential to not only narrow the functional annotation gap between non-model and model plant organisms, but also annotate and reveal novel functions even for genes with no homologs in public databases.

**Results:** Deep learning models were applied to functionally annotate a set of previously published differentially expressed genes. Predicted protein structures and functional annotations were generated using the AlphaFold protein structure and DeepFRI protein language inference models respectively. The resulting structures and functional annotations were validated using small molecule docking experiments. DeepFRI and AlphaFold models not only correctly annotated differentially expressed genes, but also revealed detailed mechanisms involving protein-protein interactions.

**Conclusions:** Deep learning models are capable of inferring novel functions and achieving high accuracy in functional annotation. Their increased use in plant research will result in major improvements in annotations for non-model plants that are underrepresented in genome databases. We illustrate how integrating protein structure prediction, functional residue prediction, and small molecule docking can infer plausible protein-protein interactions and yield additional mechanistic insights. This approach will aid in the selection of candidate genes for further study from differential expression studies that generate large gene lists.
