## Supplementary Table 1 for "Bridging functional annotation gaps in non-model plant genes with AlphaFold, DeepFRI and small molecule docking"

### Sheet: GOterms_EC_MF
Protein	GO/EC_number	Score	Terms	GO Categories
ERD15	GO:0140110	0.19554	transcription regulator activity	MF
MYB	GO:0140110	0.5518	transcription regulator activity	MF
DREB1D	GO:0140101	0.10737	catalytic activity, acting on a tRNA	MF
DREB1D	GO:0140098	0.27547	catalytic activity, acting on RNA	MF
COI1	GO:0140097	0.30214	catalytic activity, acting on DNA	MF
ARP1	GO:0140096	0.1415	catalytic activity, acting on a protein	MF
ASR3	GO:0140096	0.11682	catalytic activity, acting on a protein	MF
MYC2	GO:0140096	0.11696	catalytic activity, acting on a protein	MF
PR1	GO:0140096	0.10172	catalytic activity, acting on a protein	MF
PYL8	GO:0140096	0.11606	catalytic activity, acting on a protein	MF
ERD15	GO:0098772	0.32273	molecular function regulator	MF
IAA30	GO:0098772	0.10372	molecular function regulator	MF
MYC2	GO:0098772	0.12247	molecular function regulator	MF
PR1	GO:0098772	0.10204	molecular function regulator	MF
PYL8	GO:0098772	0.12482	molecular function regulator	MF
COI1	GO:0097367	0.19032	carbohydrate derivative binding	MF
IAA27	GO:0097367	0.10106	carbohydrate derivative binding	MF
MYC2	GO:0097367	0.13386	carbohydrate derivative binding	MF
OPR1	GO:0097367	0.98878	carbohydrate derivative binding	MF
PR1	GO:0097367	0.13644	carbohydrate derivative binding	MF
PYL8	GO:0097367	0.15417	carbohydrate derivative binding	MF
ERD15	GO:0060589	0.23397	nucleoside-triphosphatase regulator activity	MF
PR1	GO:0060089	0.25507	molecular transducer activity	MF
ARP1	GO:0046983	0.26109	protein dimerization activity	MF
MYC2	GO:0046983	0.10544	protein dimerization activity	MF
PYL8	GO:0046983	0.10462	protein dimerization activity	MF
RD22	GO:0046914	0.20585	transition metal ion binding	MF
RD22	GO:0046906	0.16733	tetrapyrrole binding	MF
ARF7	GO:0044877	0.11062	protein-containing complex binding	MF
ASR3	GO:0044877	0.21072	protein-containing complex binding	MF
ERF105	GO:0044877	0.21109	protein-containing complex binding	MF
MYC2	GO:0044877	0.23785	protein-containing complex binding	MF
MYB	GO:0043565	0.24405	sequence-specific DNA binding	MF
ASR3	GO:0043021	0.14012	ribonucleoprotein complex binding	MF
ARP1	GO:0042803	0.45046	protein homodimerization activity	MF
MYC2	GO:0042803	0.10441	protein homodimerization activity	MF
PYL8	GO:0042803	0.14135	protein homodimerization activity	MF
ARP1	GO:0042802	0.41201	identical protein binding	MF
IAA30	GO:0042802	0.10265	identical protein binding	MF
MYC2	GO:0042802	0.13112	identical protein binding	MF
PYL8	GO:0042802	0.12729	identical protein binding	MF
ASR3	GO:0042393	0.13649	histone binding	MF
PR1	GO:0038023	0.24318	signaling receptor activity	MF
OPR1	GO:0032553	0.98175	ribonucleotide binding	MF
ASR3	GO:0031491	0.10607	nucleosome binding	MF
PR1	GO:0031406	0.10476	carboxylic acid binding	MF
ERD15	GO:0030695	0.1881	GTPase regulator activity	MF
PYL8	GO:0030246	0.1889	carbohydrate binding	MF
ERD15	GO:0030234	0.23298	enzyme regulator activity	MF
PR1	GO:0030234	0.10046	enzyme regulator activity	MF
PYL8	GO:0030234	0.14113	enzyme regulator activity	MF
RD22	GO:0020037	0.19281	heme binding	MF
MYC2	GO:0019899	0.19071	enzyme binding	MF
PYL8	GO:0019899	0.11542	enzyme binding	MF
MYC2	GO:0017111	0.12797	nucleoside-triphosphatase activity	MF
COI1	GO:0016874	0.22431	ligase activity	MF
DREB1D	GO:0016829	0.11276	lyase activity	MF
MYC2	GO:0016818	0.13968	hydrolase activity, acting on acid anhydrides, in phosphorus-containing anhydrides	MF
MYC2	GO:0016817	0.14057	hydrolase activity, acting on acid anhydrides	MF
PYL8	GO:0016798	0.20723	hydrolase activity, acting on glycosyl bonds	MF
ARF7	GO:0016788	0.11165	hydrolase activity, acting on ester bonds	MF
DREB1D	GO:0016788	0.23858	hydrolase activity, acting on ester bonds	MF
PR1	GO:0016788	0.14726	hydrolase activity, acting on ester bonds	MF
PYL8	GO:0016667	0.11787	oxidoreductase activity, acting on a sulfur group of donors	MF
ARP1	GO:0016634	0.10399	oxidoreductase activity, acting on the CH-CH group of donors, oxygen as acceptor	MF
ARP1	GO:0016627	0.37839	oxidoreductase activity, acting on the CH-CH group of donors	MF
MYC2	GO:0016462	0.13931	pyrophosphatase activity	MF
OPR1	GO:0010181	0.99917	FMN binding	MF
ERD15	GO:0008289	0.14326	lipid binding	MF
IAA30	GO:0008289	0.11784	lipid binding	MF
PR1	GO:0008289	0.23475	lipid binding	MF
PYL8	GO:0008233	0.10312	peptidase activity	MF
ERF105	GO:0008092	0.25538	cytoskeletal protein binding	MF
MYC2	GO:0008092	0.19495	cytoskeletal protein binding	MF
PYL8	GO:0008061	0.13958	chitin binding	MF
ERD15	GO:0008047	0.25372	enzyme activator activity	MF
MYC2	GO:0005509	0.10165	calcium ion binding	MF
PYL8	GO:0005509	0.11718	calcium ion binding	MF
ARF7	GO:0005198	0.12643	structural molecule activity	MF
DREB1D	GO:0005198	0.18692	structural molecule activity	MF
IAA30	GO:0005198	0.1612	structural molecule activity	MF
ZAT10	GO:0005198	0.10135	structural molecule activity	MF
IAA30	GO:0005102	0.12381	signaling receptor binding	MF
MYC2	GO:0005102	0.11747	signaling receptor binding	MF
ERD15	GO:0005096	0.13487	GTPase activator activity	MF
PYL8	GO:0004857	0.10175	enzyme inhibitor activity	MF
PYL8	GO:0004553	0.20001	hydrolase activity, hydrolyzing O-glycosyl compounds	MF
DREB1D	GO:0004519	0.19126	endonuclease activity	MF
DREB1D	GO:0004518	0.14417	nuclease activity	MF
PR1	GO:0004518	0.10445	nuclease activity	MF
ERF105	GO:0003779	0.14001	actin binding	MF
ASR3	GO:0003723	0.24755	RNA binding	MF
DREB1D	GO:0003723	0.1728	RNA binding	MF
EIN3	GO:0003723	0.11966	RNA binding	MF
IAA30	GO:0003723	0.10795	RNA binding	MF
ERD15	GO:0003712	0.12924	transcription coregulator activity	MF
ERD15	GO:0003700	0.12467	DNA-binding transcription factor activity	MF
MYB	GO:0003700	0.59584	DNA-binding transcription factor activity	MF
ASR3	GO:0003682	0.16466	chromatin binding	MF
ARF7	GO:0003677	0.26169	DNA binding	MF
ASR3	GO:0003677	0.14756	DNA binding	MF
COI1	GO:0003677	0.38245	DNA binding	MF
DREB1D	GO:0003677	0.11209	DNA binding	MF
EIN3	GO:0003677	0.24127	DNA binding	MF
ERD15	GO:0003677	0.15188	DNA binding	MF
ERF105	GO:0003677	0.18233	DNA binding	MF
IAA30	GO:0003677	0.10276	DNA binding	MF
MYB	GO:0003677	0.88374	DNA binding	MF
MYC2	6.3.2.-	0.12594	Acid--amino-acid ligases (peptide synthases).	EC
MYC2	5.6.2.-	0.15944	Enzymes altering nucleic acid conformation.	EC
MYC2	5.6.2.1	0.1519	DNA topoisomerase	EC
COI1	4.6.1.-	0.10008	Phosphorus-oxygen lyases.	EC
COI1	3.6.4.-	0.32835	Acting on ATP; involved in cellular and subcellular movement.	EC
MYC2	3.6.4.-	0.21948	Acting on ATP; involved in cellular and subcellular movement	EC
COI1	3.6.4.13	0.15867	RNA helicase	EC
MYC2	3.6.4.13	0.14432	RNA helicase	EC
COI1	3.6.4.12	0.19192	DNA helicase	EC
MYC2	3.6.4.12	0.11485	DNA helicase	EC
COI1	3.4.22.-	0.12352	Cysteine endopeptidases.	EC
EIN3	3.4.19.-	0.21266	Omega peptidases.	EC
MYC2	3.4.19.-	0.16385	Omega peptidases	EC
ZAT10	3.4.19.-	0.12838	Omega peptidases.	EC
EIN3	3.4.19.12	0.23795	Ubiquitinyl hydrolase 1	EC
MYC2	3.4.19.12	0.22014	Ubiquitinyl hydrolase 1	EC
MYC2	3.1.27.-	0.10388	Endoribonucleases producing other than 5'-phosphomonoesters.	EC
COI1	3.1.26.-	0.12233	Endoribonucleases producing 5'-phosphomonoesters.	EC
LOX8	3.1.26.-	0.10262	Endoribonucleases producing 5'-phosphomonoesters.	EC
MYC2	3.1.26.-	0.17395	Endoribonucleases producing 5'-phosphomonoesters.	EC
LOX8	3.1.26.4	0.14411	Ribonuclease H	EC
MYC2	3.1.21.-	0.30869	Endodeoxyribonucleases producing 5'-phosphomonoesters.	EC
MYC2	3.1.21.4	0.10415	Type II site-specific deoxyribonuclease	EC
ARF7	3.1.13.-	0.53057	Exoribonucleases producing 5'-phosphomonoesters.	EC
COI1	3.1.13.-	0.10507	Exoribonucleases producing 5'-phosphomonoesters.	EC
EIN3	3.1.13.-	0.15543	Exoribonucleases producing 5'-phosphomonoesters.	EC
MYC2	3.1.13.-	0.29107	Exoribonucleases producing 5'-phosphomonoesters.	EC
MYC2	3.1.13.4	0.17691	Poly(A)-specific ribonuclease	EC
ARF7	3.1.4.-	0.1938	Phosphoric diester hydrolases	EC
COI1	3.1.4.-	0.25064	Phosphoric diester hydrolases	EC
ERF105	3.1.4.-	0.22283	Phosphoric diester hydrolases	EC
MYC2	3.1.4.-	0.48368	Phosphoric diester hydrolases	EC
COI1	3.1.4.35	0.11378	3',5'-cyclic-GMP phosphodiesterase	EC
MYC2	3.1.4.11	0.47431	Phosphoinositide phospholipase C	EC
MYC2	3.1.3.-	0.24525	Phosphoric monoester hydrolases.	EC
MYC2	3.1.3.48	0.12726	Protein-tyrosine-phosphatase	EC
MYC2	2.7.11.-	0.22879	Protein-serine/threonine kinases.	EC
MYC2	2.7.11.1	0.20301	Non-specific serine/threonine protein kinase	EC
COI1	2.7.7.-	0.16987	Nucleotidyltransferases.	EC
MYC2	2.7.7.-	0.17421	Nucleotidyltransferases.	EC
MYC2	2.7.7.49	0.13141	RNA-directed DNA polymerase	EC
MYC2	2.7.7.48	0.14849	RNA-directed RNA polymerase	EC
MYC2	2.7.7.7	0.17356	DNA-directed DNA polymerase	EC
MYC2	2.7.6.-	0.11208	Diphosphotransferases.	EC
MYC2	2.7.1.-	0.13746	Phosphotransferases with an alcohol group as acceptor.	EC
COI1	2.4.2.-	0.15802	Pentosyltransferases.	EC
MYC2	2.4.2.-	0.22896	Pentosyltransferases.	EC
MYC2	2.4.2.30	0.20986	NAD(+) ADP-ribosyltransferase	EC
COI1	2.4.1.-	0.28699	Hexosyltransferases.	EC
MYC2	2.4.1.-	0.13101	Hexosyltransferases.	EC
ERF105	2.3.2.-	0.13201	Aminoacyltransferases.	EC
MYC2	2.3.2.-	0.18912	Aminoacyltransferases.	EC
MYC2	2.3.2.27	0.10622	RING-type E3 ubiquitin transferase	EC
COI1	2.3.1.-	0.13679	Transferring groups other than amino-acyl groups.	EC
MYC2	2.3.1.-	0.12369	Transferring groups other than amino-acyl groups.	EC
PR1	2.3.1.-	0.11021	Transferring groups other than amino-acyl groups.	EC
MYB	2.3.1.48	0.12511	Histone acetyltransferase	EC
MYC2	2.3.1.48	0.1392	Histone acetyltransferase	EC
ASR3	2.1.1.-	0.16112	Methyltransferases.	EC
PYL8	2.1.1.-	0.10014	Methyltransferases.	EC
ARP1	1.14.11.-	0.46087	With 2-oxoglutarate as one donor, and incorporation of one atom each of oxygen into both donors.	EC
COI1	1.14.11.-	0.12144	With 2-oxoglutarate as one donor, and incorporation of one atom each of oxygen into both donors.	EC
EIN3	1.14.11.-	0.13748	With 2-oxoglutarate as one donor, and incorporation of one atom each of oxygen into both donors.	EC
MYC2	1.14.11.-	0.11371	With 2-oxoglutarate as one donor, and incorporation of one atom each of oxygen into both donors.	EC
ARP1	1.13.11.-	0.17499	With incorporation of two atoms of oxygen	EC
TIFY38	1.11.1.-	0.73886	Peroxidases.	EC
OPR1	1.6.99.1	0.13473	NADPH dehydrogenase	EC
OPR1	1.3.1.-	0.89743	With NAD(+) or NADP(+) as acceptor.	EC
