## Supplementary Table 2 for "Bridging functional annotation gaps in non-model plant genes with AlphaFold, DeepFRI and small molecule docking"

### Sheet: Table_S2
Predicted binding pockets on MYC2-COI1 and MYC2-MYB complexes. Green rows indicate pockets at the interface of MYC2-COI1 and MYC2-MYB.
Pocket No	Volume (Ao)	Area (Ao)	Aromaticity	Radius (Ao)	Complex	Docking Score
1	3079.27	2726.27	0.061336	9.02511	MYC2-COI1	NA
2	990.505	929.453	0.023063	6.18381	MYC2-COI1	NA
3	704.214	731.773	0	5.51914	MYC2-COI1	NA
4	763.289	692.882	0.032072	5.66935	MYC2-COI1	NA
5	604.08	649.296	0.005333	5.24407	MYC2-COI1	NA
6	435.366	440.545	0.005044	4.7017	MYC2-COI1	NA
7	327.524	353.55	0	4.27613	MYC2-COI1	NA
8	349.745	346.648	0	4.37073	MYC2-COI1	NA
9	414.908	347.076	0	4.62687	MYC2-COI1	NA
10	308.613	297.435	0	4.19219	MYC2-COI1	NA
11	318.836	299.696	0	4.23798	MYC2-COI1	NA
12	311.735	253.818	0.11804	4.20629	MYC2-COI1	NA
13	238.597	233.16	0	3.84762	MYC2-COI1	NA
14	197.905	217.817	0	3.61512	MYC2-COI1	NA
15	170.041	204.066	0.098886	3.43681	MYC2-COI1	-102.89
16	172.279	197.546	0	3.45181	MYC2-COI1	NA
17	116.246	172.329	0	3.02759	MYC2-COI1	NA
18	120.864	175.376	0.017516	3.06715	MYC2-COI1	NA
19	152.79	180.874	0	3.31641	MYC2-COI1	NA
20	161.779	170.963	0	3.38021	MYC2-COI1	NA
21	138.774	167.889	0	3.21173	MYC2-COI1	NA
22	172.576	164.563	0	3.4538	MYC2-COI1	NA
23	131.896	167.428	0	3.15777	MYC2-COI1	NA
24	121.413	168.833	0.034722	3.07179	MYC2-COI1	NA
25	124.904	152.415	0.008865	3.10096	MYC2-COI1	NA
26	175.98	162.189	0.087912	3.47636	MYC2-COI1	NA
28	114.534	126.328	0	3.01265	MYC2-COI1	NA
1	1714.62	1764.61	0.016489	7.42494	MYC2-MYB	-143.62
2	428.892	516.14	0.027533	4.67828	MYC2-MYB	NA
3	441.851	476.61	0.003597	4.72493	MYC2-MYB	NA
4	524.81	440.836	0.049472	5.00385	MYC2-MYB	NA
5	384.47	351.414	0	4.51084	MYC2-MYB	-135.14
6	261.76	336.963	0	3.9683	MYC2-MYB	NA
7	216.66	278.54	0.02621	3.72589	MYC2-MYB	-130.95
8	227.962	252.495	0	3.78958	MYC2-MYB	-129.07
9	232.319	254.119	0.038915	3.81357	MYC2-MYB	NA
10	189.331	227.986	0.091371	3.56214	MYC2-MYB	NA
11	145.954	196.827	0.040816	3.2662	MYC2-MYB	NA
12	198.303	193.568	0	3.61754	MYC2-MYB	NA
13	129.87	185.542	0	3.14152	MYC2-MYB	NA
14	163.226	175.868	0.035235	3.39026	MYC2-MYB	NA
15	159.184	149.281	0.163569	3.36204	MYC2-MYB	NA
16	164.971	156.441	0.124535	3.4023	MYC2-MYB	NA
17	130.961	157.665	0	3.15029	MYC2-MYB	-120.9
18	132.538	151.835	0	3.16289	MYC2-MYB	-123.25
19	107.478	146.844	0	2.94946	MYC2-MYB	NA
23	102.302	135.189	0.119469	2.90134	MYC2-MYB	-99.09
24	113.118	126.118	0.069507	3.00019	MYC2-MYB	NA
26	120.947	128.375	0	3.06786	MYC2-MYB	NA
